# Versatility of *Campylobacter jejuni* Bf extracellular vesicles in regulating adaptation and virulence under combined thermal and oxidative stress

**DOI:** 10.64898/2026.03.26.714464

**Authors:** Jeanne Malet-Villemagne, Rochelle D’Mello, Yingxi Li, Zoran Minic, Karine Gloux, Florence Dubois-Brissonnet, Bastien Prost, Audrey Solgadi, Christine Péchoux, Vlad Costache, Marianne De Paepe, Zhu Zhang, Gilles Tessier, Jasmina Vidic

## Abstract

The high prevalence of aerotolerant human *Campylobacter jejuni* isolates suggests a correlation between the ability to survive in aerobic conditions, virulence and resistance to harsh stress conditions. However, the mechanisms are still unclear. Here, we investigated the role of bacterial extracellular vesicles (bEVs) in the adaptation of the clinical aerotolerant *C. jejuni* Bf strain to thermal and oxidative stress. We show that *C. jejuni* Bf survives and actively multiplies under this combined stress. Stress exposure induced cell rounding and loss of motility, remodeling of membrane composition, decreased membrane fluidity, and metabolic reprogramming with increased intracellular ATP levels. Lipidomic analyses further revealed that bEVs composition is markedly different from that of the parent membranes indicating that vesicle formation is selective and regulated. Although bEVs were produced in similar amounts under both microaerophilic and stress conditions, stress exposure generated significantly larger vesicles with greater diameter and dry mass, and altered their protein and lipid profiles. bEVs derived from stressed cells showed increased toxicity toward the epithelial barrier of Caco-2 cells. Taken together, these results indicate that *C. jejuni* bEV secretion is part of a survival strategy that connects environmental adaptation with pathogenicity.

**Graphical abstract:** 
