## Supplementary Table 1 Lipidomics for "Versatility of *Campylobacter jejuni* Bf extracellular vesicles in regulating adaptation and virulence under combined thermal and oxidative stress"

### Sheet: Title page and descriptions
	Versatility of Campylobacter jejuni Bf extracellular vesicles in regulating adaptation and virulence under combined thermal and oxidative stress
	Jeanne Malet-Villemagne1, Rochelle D’Mello2, Yingxi Li2, Zoran Minic2, Karine Gloux1, Florence Dubois-Brissonnet1, Bastien Prost3, Audrey Solgadi3, Christine Péchoux4,5, Vlad Costache1,4, Marianne De Paepe1, Zhu Zhang6, Gilles Tessier6,7, Jasmina Vidic1,*
	1 Université Paris-Saclay, INRAE, AgroParisTech, Micalis Institute, 78350 Jouy-en-Josas, France.
	2 University of Ottawa, Department of Chemistry and Biomolecular Sciences, John L. Holmes Mass Spectrometry Facility, Ottawa, ON, Canada.
	3 UMS-IPSIT SAMM Facility, Université Paris-Saclay, Inserm, CNRS, Ingénierie et Plateformes au Service de l'Innovation Thérapeutique, 91400 Orsay, France.
	4 MIMA2 Imaging Core Facility, Micalis Institute, INRAE, 78350 Jouy-en-Josas, France.
	5 Université Paris-Saclay, INRAE, AgroParisTech, GABI, 78350 Jouy-en-Josas, France.
	6 Institut de la Vision, Sorbonne Université, CNRS-UMR 7210, Inserm-UMR S968, Paris 75012, France.
	7 Université Paris Cité, Paris 75006, France.
	Supp data Lipidomics
	This file contains the raw data corresponding to the lipidomic results presented in this study. It includes all experimental values and spectra.

### Sheet: identification_PG-LPE
rt (min)	MS1	Delta	Name	Formula	Ion	MS2	AG	Approximative relative intensity of the fatty acid				PL(AG-AG)	MS1 Intensity				Fold changes NS vs stressed
								non-stressed bacteria	stressed bacteria	non-stressed bEVs	stressed bEVs		non-stressed bacteria	stressed bacteria	non-stressed bEVs	stressed bEVs	Bacteria	bEVs
PG 10.7min	693.468	0.0033	PG 30:0	C36H71O10P	[M-H]-	227.2	AG(14:0)	100	100	40	0	PG(16:0-14:0)	800000	1120000	13600	20300	1,4 fold increase	1,5 fold increase		PG(15:0–15:0) is the predominant species in vesicles but is undetectable in bacterial cells,
						241.2	AG(15:0)	0	0	100	100	PG(15:0-15:0)								PG(16:0–14:0) is the major species in bacteria, present at low levels in WT vesicles and nearly absent in stress-derived vesicles.
						255.2	AG(16:0)	90	90	30	0
	705.469	0.002	PG 31:1	C37H71O10P	[M-H]-	199.2	AG(12:0)	?	1	?	?	PG(12:0-19:1)	75900	160000	557	265	2,1 fold increase	2 fold diminution
						227.2	AG(14:0)	?	80	?	?	PG(14:0-17:1)
						267.2	AG(17:1)	?	100	?	?
						295.3	AG(19:1)	?	10	?	?
	707.487	0.0004	PG 31:0	C37H73O10P	[M-H]-	227.1	AG(14:0)	?	?	?	10	PG(14:0-17:0)	1090	1270	2470	12000	1,2 fold incease	5 fold increase
						241.2	AG(15:0)	?	?	?	100	PG(15:0-16:0)
						255.2	AG(16:0)	?	?	?	70
						269.2	AG(17:0)	?	?	?	10
	719.485	0.0017	PG 32:1	C38H73O10P	[M-H]-	227.2	AG(14:0)	60	60	?	?	PG(14:0-18:1)	443000	398000	4270	7770	1,1 fold diminution	1,8 fold increase
						253.2	AG(16:1)	50	50	?	?	PG(16:1-16:0)
						255.2	AG(16:0)	30	30	?	?
						281.2	AG(18:1)	100	100	?	?
	721.502	0.0004	PG 32:0	C38H75O10P	[M-H]-	227.2	AG(14:0)	?	30	10	0	PG(15:0-17:0)	105000	184000	11400	54000	1,8 fold increase	4,7 fold increase
						241.2	AG(15:0)	?	0	100	100	PG(16:0-16:0)
						255.2	AG(16:0)	?	100	30	0	PG(14:0-18:0)
						269.3	AG(17:0)	?	0	90	90
						283.3	AG(18:0)	?	5	0	0
	733.501	0.0016	PG 33:1	C39H75O10P	[M-H]-	227.2	AG(14:0)	30	30	?	?	PG(14:0-19:1)	166000	287000	2750	2500	1,7 fold increase	1 - no change
						295.3	AG(19:1)	100	100	?	?
	745.498	0.0043	PG 34:2	C40H75O10P	[M-H]-	253.2	AG(16:1)	40	?	?	90	PG(16:1-18:1)	415000	219000	6240	17300	1,9 fold diminution	2,8 fold increase
						281.2	AG(18:1)	100	?	?	100
	747.514	0.004	PG 34:1	C40H77O10P	[M-H]-	255.2	AG(16:0)	40	40	40	40	PG(16:0-18:1)	3750000	2830000	85600	29900	1,3 fold diminution	2,8 diminution		LEGEND
						281.2	AG(18:1)	100	100	100	100
	759.515	0.0028	PG 35:2	C41H77O10P	[M-H]-	253.2	AG(16:1)	30	30	?	?	PG(16:1-19:1)	377000	364000	7890	2230	1 - no change	3 fold diminution
						295.3	AG(19:1)	100	100	?	?									Considered important
	761.529	0.0047	PG 35:1	C41H79O10P	[M-H]-	255.2	AG(16:0)	30	30	30	?	PG(16:0-19:1)	2220000	3310000	75100	6620	1,5 fold increase	11 fold diminution		>4 fold change
						295.2	AG(19:1)	100	100	100	?										Important increase
	773.529	0.0052	PG 36:2	C42H79O10P	[M-H]-	267.3	AG(17:1)	0	0	10	0	PG(18:1-18:1)	1740000	1360000	38300	32200	1,3 fold diminution	1,1 - no change			Important diminution
						281.3	AG(18:1)	100	100	100	100	PG(17:1-19:1)
						295.3	AG(19:1)	0	0	20	0										Odd chain fatty acid abundance
	787.544	0.0054	PG 37:2	C43H81O10P	[M-H]-	281.2	AG(18:1)	60	60	60	?	PG(18:1-19:1)	699000	996000	16700	1970	1,4 fold increase	8 fold diminution			C17:1 fatty acid abundance
						295.3	AG(19:1)	100	100	100	?
PE 14.6min	632.428	0.0017	PE 28:1	C33H64NO8P	[M-H]-	199.2	AG(12:0)	100	100	?	?	PE(12:0-16:1)	425000	337000	1050	248	1,3 fold dimnution	4,2 fold diminution
						225.2	AG(14:1)	30	30	?	?	PE(14:0-14:1)
						227.2	AG(14:0)	40	40	?	?
						253.2	AG(16:1)	80	80	?	?
	634.444	0.0023	PE 28:0	C33H66NO8P	[M-H]-	199.1	AG(12:0)	40	30	?	?	PE(14:0-14:0)	745000	853000	2210	664	1,1 fold increase	3,3 fold diminution
						227.2	AG(14:0)	100	100	?	?	PE(12:0-16:0)
						255.3	AG(16:0)	30	20	?	?
	660.459	0.002	PE 30:1	C35H68NO8P	[M-H]-	225.2	AG(14:1)	10	10	10	?	PE(14:0-16:1)	1900000	1490000	15100	4600	1,3 fold diminution	3,3 fold diminution
						227.2	AG(14:0)	100	100	100	?	PE(14:1-16:0)
						253.2	AG(16:1)	50	50	50	?
						255.2	AG(16:0)	5	5	5	?
	662.474	0.003	PE 30:0	C35H70NO8P	[M-H]-	227.2	AG(14:0)	100	100	100	100	PE(14:0-16:0)	3870000	4340000	38600	13200	1 - no change	2,9 fold diminution
						255.2	AG(16:0)	50	50	50	50
	674.474	0.0034	PE 31:1	C36H70NO8P	[M-H]-	227.2	AG(14:0)	100	100	?	?	PE(14:0-17:1)	276000	475000	1490	447	1,7 fold increase	3,3 fold diminution
						267.2	AG(17:1)	50	50	?	?
	688.49	0.0032	PE 32:1	C37H72NO8P	[M-H]-	227.2	AG(14:0)	100	100	?	?	PE(14:0-18:1)	1450000	1060000	13700	4430	1,4 fold diminution	3 fold diminution
						253.2	AG(16:1)	45	45	?	?	PE(16:0-16:1)
						255.2	AG(16:0)	20	20	?	?
						281.2	AG(18:1)	80	80	?	?
	702.505	0.0033	PE 33:1	C38H74NO8P	[M-H]-	227.2	AG(14:0)	50	50	?	?	PE(14:0-19:1)	406000	516000	2850	846	1,3 fold increase	3,3 fold diminution
						255.2	AG(16:0)	5	5	?	?	PE(16:0-17:1)
						267.2	AG(17:1)	10	10	?	?
						295.2	AG(19:1)	100	100	?	?
	714.505	0.0028	PE 34:2	C39H74NO8P	[M-H]-	no MS2							136000	39400	1630	651	3,5 fold diminution	2,5 fold diminution
	716.522	0.0027	PE 34:1	C39H76NO8P	[M-H]-	255.2	AG(16:0)	40	40	40	40	PE(16:0-18:1)	1360000	458000	18300	6320	3 fold diminution
						281.2	AG(18:1)	100	100	100	100
	728.521	0.003	PE 35:2	C40H76NO8P	[M-H]-	253.2	AG(16:1)	25	25	25	25	PE(16:1-19:1)	1060000	728000	14000	4400	1,5 fold diminution	3,1 fold diminution
						295.2	AG(19:1)	100	100	100	100
	730.536	0.0036	PE 35:1	C40H78NO8P	[M-H]-	255.2	AG(16:0)	25	25	25	25	PE(16:0-19:1)	6090000	6040000	101000	38700	1 - no change	2,6 fold diminution
						295.3	AG(19:1)	100	100	100	100
	742.536	0.0042	PE 36:2	C41H78NO8P	[M-H]-	267.2	AG(17:1)	5	20	5	5	PE(18:1-18:1)	750000	298000	9580	3320	2,5 fold diminution	2,9 fold diminution
						281.2	AG(18:1)	100	100	100	100	PE(17:1-19:1)
						295.3	AG(19:1)	10	90	20	20
	756.551	0.0047	PE 37:2	C42H80NO8P	[M-H]-	281.2	AG(18:1)	30	30	30	30	PE(18:1-19:1)	1800000	1660000	25300	8700	1 - no change	2,9 fold diminution
						295.3	AG(19:1)	100	100	100	100
	770.565	0.0053	PE 38:2	C43H82NO8P	[M-H]-	255.2	AG(16:0)	?	0	?	?	PE(19:1-19:1)	60700	107000	459	193	1,8 fold increase	2,4 fold diminution
						295.2	AG(19:1)	?	100	?	?
LPE 17.3min	424.246	0.0011	LPE 14:0	C19H40NO7P	[M-H]-		AG(14:0)	30	25	10	10	LPE(14:0)	1060000	1580000	3240	1150	1,5 fold increase	2,8 fold diminution
	431.255
	450.262	0.001	LPE 16:1	C21H42NO7P	[M-H]-		AG(16:1)	20	15	5	5	LPE(16:1)	666000	853000	2020	586	1,3 fold increase	3,5 fold diminution
	452.277	0.0017	LPE 16:0	C21H44NO7P	[M-H]-		AG(16:0)	40	35	25	15	LPE(16:0)	1360000	2170000	8010	1710	1,6 fold increase	4,7 fold diminution
	464.277	0.0016	LPE 17:1	C22H44NO7P	[M-H]-		AG(17:1)	2.5	5	0	0	LPE(17:1)	87000	244000	176	62.8	2,8 fold increase	2,8 fold diminution
	478.293	0.0011	LPE 18:1	C23H46NO7P	[M-H]-		AG(18:1)	25	15	10	7	LPE(18:1)	866000	781000	3820	781	1 - no change	4,9 fold diminution
	492.308	0.0021	LPE 19:1	C24H48NO7P	[M-H]-		AG(19:1)	100	100	100	100	LPE(19:1)	3370000	5960000	33500	11200	1,8 fold increase	3 fold diminution

### Sheet: PG spectra
MS1
693
705
707
719
721
733
745
747
759
761
773
787

### Sheet: PE spectra
632
634
660
662
674
688
702
716
728
730
742
756
770
