## Supplementary table 3 TEER data for "Versatility of *Campylobacter jejuni* Bf extracellular vesicles in regulating adaptation and virulence under combined thermal and oxidative stress"

### Sheet: Title page and descriptions
	Versatility of Campylobacter jejuni Bf extracellular vesicles in regulating adaptation and virulence under combined thermal and oxidative stress
	Jeanne Malet-Villemagne1, Rochelle D’Mello2, Yingxi Li2, Zoran Minic2, Karine Gloux1, Florence Dubois-Brissonnet1, Bastien Prost3, Audrey Solgadi3, Christine Péchoux4,5, Vlad Costache1,4, Marianne De Paepe1, Zhu Zhang6, Gilles Tessier6,7, Jasmina Vidic1,*
	1 Université Paris-Saclay, INRAE, AgroParisTech, Micalis Institute, 78350 Jouy-en-Josas, France.
	2 University of Ottawa, Department of Chemistry and Biomolecular Sciences, John L. Holmes Mass Spectrometry Facility, Ottawa, ON, Canada.
	3 UMS-IPSIT SAMM Facility, Université Paris-Saclay, Inserm, CNRS, Ingénierie et Plateformes au Service de l'Innovation Thérapeutique, 91400 Orsay, France.
	4 MIMA2 Imaging Core Facility, Micalis Institute, INRAE, 78350 Jouy-en-Josas, France.
	5 Université Paris-Saclay, INRAE, AgroParisTech, GABI, 78350 Jouy-en-Josas, France.
	6 Institut de la Vision, Sorbonne Université, CNRS-UMR 7210, Inserm-UMR S968, Paris 75012, France.
	7 Université Paris Cité, Paris 75006, France.
	Supp data TEER
	This file contains the raw data corresponding to the TEER results presented in this study. It includes all experimental values.

### Sheet: Bacteria - apical
Raw TEER values measured (Ω)
	Medium only (blank)	Cells only	Bact apical NS1	Bact apical NS2	Bact apical NS3	Bact apical S1	Bact apical S2	Bact apical S3
0	208	210	211	210	220	207	213	209
4	219	320	310	346	351	324	358	312
6	210	496	460	474	517	512	529	503
7	220	528	511	517	573	610	601	614
10	218	701	355	638	492	394	620	662
TEER values calculated (Ω/cm2)
	Medium only	Cells only	Bact apical NS1	Bact apical NS2	Bact apical NS3	Bact apical S1	Bact apical S2	Bact apical S3
0		0.6636	0.3318	0	3.318	-0.9954	0.9954	-0.3318
4		33.5118	33.18	45.1248	46.7838	37.8252	49.1064	33.8436
6		94.8948	82.95	87.5952	101.863	100.204	105.844	97.2174
7		102.194	96.5538	101.863	120.443	132.72	129.734	134.047
10		160.259	45.4566	142.01	93.5676	61.0512	136.038	149.974
										Tissue culture inserts surface area
										r=	3.25	mm
										area= πr² =	33.18	mm²
											0.3318	cm²

### Sheet: Bacteria - basal
Raw TEER values measured (Ω)
Days	Medium only (blank)	Cells only 1	Cells only 2	Bact basal NS1	Bact basal NS2	Bact basal NS3	Bact basal S1	Bact basal S2	Bact basal S3
0	208	210	208	216	203	207	205	209	215
4	219	320	316	332	315	341	320	305	314
6	210	496	492	460	493	464	476	511	530
7	220	528	531	610	645	603	660	666	650
10	218	701	697	549	439	430	416	237	394
TEER values calculated (Ω/cm2)
Days	Medium only	Cells only 1	Cells only 2	Bact basal NS1	Bact basal NS2	Bact basal NS3	Bact basal S1	Bact basal S2	Bact basal S3
0		0.6636	0	1.9908	-2.3226	-0.9954	-1.659	-0.3318	1.659
4		33.5118	32.1846	40.4796	34.839	43.4658	36.498	31.521	34.5072
6		94.8948	93.5676	82.95	93.8994	84.2772	88.2588	99.8718	106.176
7		102.194	103.19	129.402	144.333	130.397	149.31	151.301	145.992
10		160.259	158.932	109.826	75.9822	72.996	68.3508	8.9586	61.0512
	Mean					Sd					Tissue culture inserts surface area
		Cells only	Bact basal NS	Bact basal S			Cells only	Bact basal NS	Bact basal S		r=	3.25	mm
	0	0.3318	-0.4424	-0.1106		0	0.469236	2.20923	1.67002		area= πr² =	33.18	mm²
	4	32.8482	39.5948	34.1754		4	0.938472	4.38093	2.50504			0.3318	cm²
	6	94.2312	87.0422	98.1022		6	0.938472	5.97547	9.08874
	7	102.692	134.711	148.868		7	0.703854	8.34792	2.68191
	10	159.596	86.268	46.1202		10	0.938472	20.4562	32.3892

### Sheet: bEVs - apical
Raw TEER values measured (Ω)
	Medium only (blank)	Cells only 1	Cells only 2	BEVs NS1	BEVs NS2	BEVs NS3	BEVs S1	BEVs S2	BEVs S3
0	208	210	208	210	212	203	213	205	224
4	219	320	316	322	318	330	329	340	321
6	210	496	492	521	501	508	495	512	514
7	220	528	531	650	643	644	618	630	658
10	218	701	697	687	692	621	607	575	599
TEER values calculated (Ω/cm2)
	Medium only	Cells only 1	Cells only 2	BEVs NS1	BEVs NS2	BEVs NS3	BEVs S1	BEVs S2	BEVs S3
0		0.6636	0	0	0.6636	-2.3226	0.9954	-1.659	4.6452
4		33.5118	32.1846	37.1616	35.8344	39.816	39.4842	43.134	36.8298
6		94.8948	93.5676	103.19	96.5538	98.8764	94.563	100.204	100.867
7		102.194	103.19	142.674	143.669	144.001	135.374	139.356	148.646
10		160.259	158.932	155.614	159.928	136.37	131.725	121.107	129.07
	Mean					Sd						Tissue culture inserts surface area
		Cells only	bEVS basal NS	bEVs basal S			Cells only	bEVS basal NS	bEVs basal S			r=	3.25	mm
	0	0.3318	-0.553	1.3272		0	0.469236	1.56803	3.16517			area= πr² =	33.18	mm²
	4	32.8482	37.604	39.816		4	0.938472	2.02733	3.16517				0.3318	cm²
	6	94.2312	99.54	98.5446		6	0.938472	3.3674	3.46409
	7	102.692	143.448	141.126		7	0.703854	0.690697	6.81066
	10	159.596	150.637	127.301		10	0.938472	12.5427	5.52557
